# The DREAM implant: A Lightweight, Modular and Cost-Effective Implant System for Chronic Electrophysiology in Head-fixed and Freely Behaving Mice

**DOI:** 10.1101/2024.02.26.582029

**Authors:** Tim Schröder, Robert Taylor, Muad Abd El Hay, Abdellatif Nemri, Arthur França, Francesco Battaglia, Paul Tiesinga, Marieke L. Schölvinck, Martha N. Havenith

## Abstract

Chronic electrophysiological recordings in rodents have significantly improved our understanding of neuronal dynamics and their behavioral relevance. However, current methods for chronically implanting probes present steep trade-offs between cost, ease of use, size, adaptability and long-term stability.

**SUMMARY:** Introducing a lightweight, cost-effective probe implant system for chronic electrophysiology in rodents, optimized for ease of use, probe recovery, experimental versatility and compatibility with behavior.

This protocol introduces a novel chronic probe implant system for mice called the DREAM (Dynamic, Recoverable, Economical, Adaptable and Modular), designed to overcome the trade-offs associated with currently available options. The system provides a lightweight, modular and cost-effective solution with standardized hardware elements that can be combined and implanted in straightforward steps and explanted safely for recovery and multiple re-use of probes, significantly reducing experimental costs.

The DREAM implant system integrates three hardware modules: (1) a microdrive that can carry all standard silicon probes, allowing experimenters to adjust recording depth across a travel distance of up to 7mm; (2) a 3D-printable, open-source design for a wearable Faraday cage covered in copper mesh for electrical shielding, impact protection and connector placement, and (3) a miniaturized head-fixation system for improved animal welfare and ease of use. The corresponding surgery protocol was optimized for speed (total duration: 2 hours), probe safety and animal welfare.

The resulting implants had minimal impact on animals’ behavioral repertoire, were easily applicable in freely moving and head-fixed contexts and delivered clearly identifiable spike waveforms and healthy neuronal responses for weeks of data collection post-implant. Infections and other surgery complications were extremely rare.

As such, the DREAM implant system is a versatile, cost-effective solution for chronic electrophysiology in mice, enhancing animal well-being, and enabling more ethologically sound experiments. Its design simplifies experimental procedures across various research needs, increasing accessibility of chronic electrophysiology in rodents to a wide range of research labs.
