## Supplementary Table S1 for "The DREAM implant: A Lightweight, Modular and Cost-Effective Implant System for Chronic Electrophysiology in Head-fixed and Freely Behaving Mice"

Parameter	Value	Description
detect_threshold	6	Threshold for spike detection
projection_threshold	[9, 9]	Threshold on projections
preclust_threshold	8	Threshold crossings for pre-clustering (in PCA projection space)
car	TRUE	Enable or disable common reference
minFR	0.2	Minimum spike rate (Hz), if a cluster falls below this for too long it gets removed
minfr_goodchannels	0.2	Minimum firing rate on a 'good' channel
nblocks	5	blocks for registration. 0 turns it off, 1 does rigid registration. Replaces 'datashift' option.
sig	20	spatial smoothness constant for registration
freq_min	300	High-pass filter cutoff frequency
sigmaMask	30	Spatial constant in um for computing residual variance of spike
lam	20.0	The importance of the amplitude penalty (like in Kilosort1: 0 means not used, 10 is average, 50 is a lot)
nPCs	3	Number of PCA dimensions
ntbuff	64	Samples of symmetrical buffer for whitening and spike detection
nfilt_factor	4	Max number of clusters per good channel (even temporary ones) 4
do_correction	TRUE	If True drift registration is applied
NT		Batch size (if None it is automatically computed--recommended Kilosort behavior if ntbuff also not changed)
AUCsplit	0.8	Threshold on the area under the curve (AUC) criterion for performing a split in the final step
wave_length	61	size of the waveform extracted around each detected peak, (Default 61, maximum 81)
keep_good_only	FALSE	If True only 'good' units are returned
skip_kilosort_preprocessing	FALSE	Can optionally skip the internal kilosort preprocessing
scaleproc		int16 scaling of whitened data, if None set to 200.
save_rez_to_mat	FALSE	Save the full rez internal struc to mat file
delete_tmp_files	('matlab_files',)	Delete temporary files created during sorting (matlab files and the `temp_wh.dat` file that contains kilosort-preprocessed data). Accepts `False` (deletes no files), `True` (deletes all files) or a Tuple containing the files to delete. Options are: ('temp_wh.dat', 'matlab_files')
delete_recording_dat	FALSE	Whether to delete the 'recording.dat' file after a successful run
