## Supplementary material for "The DREAM implant: A Lightweight, Modular and Cost-Effective Implant System for Chronic Electrophysiology in Head-fixed and Freely Behaving Mice": Table of Materials

Name of Material/ Equipment	Type	Company	Catalogue Number	Comments/Description
R2Drive holder	Equipment	3DNeuro		Stereotactic attachment for mounting R2Drive. Open souce, also available at https://buzsakilab.github.io/3d_print_designs/
Silicon probe (H2)	Equipment	Cambridge Neurotech		Chronically implantable linear silicon probe with 32 channels. Alternative Probe use possible.
Amplifier (Miniamp-64)	Equipment	Cambridge Neurotech		Miniature and implantable amplifier and digitiser. Alternative Implantable digitiser, or implantable Omnetics connector use possible.
Copper mesh	Equipment	Dexmet	3CU6-050FA	Copper mesh used to electrically and physically shield probe and craniotomy.
Angled Spacer	Equipment	3DNeuro		Angled spacer for non-perpendicular drive mounting.. Open souce, also available at https://github.com/zero-noise-lab/dream-implant/
Size 5 Dumont forceps	Equipment	FSTools	11251-10	Small forceps for lifting bone flap.
Vannas Spring Scissors Round Handle	Equipment	FSTools	15403-08	0.075mm straight tipped spring rebound veterinary scissors.
Blue light curing LED	Equipment	B.A. International	818223	Curing light for primer polymerisation. 420-480nm wavelength
Stereotax (RWD)	Equipment	RWD	68803	Stereotax for surgical procedures on mice.
Faraday crown	Equipment	3DNeuro		3D printed implantable protective cage. Open souce, also available at https://github.com/zero-noise-lab/dream-implant/
Faraday ring	Equipment	3DNeuro		3D printed implantable protective ring for faraday cage. Open souce, also available at https://github.com/zero-noise-lab/dream-implant/
Analgesic Cream (EMLA Cream)	Material	Aspen	39699/0088	Analgesic cream used for operative pain containing prilocaine, lidocaine.
Veterinary Cyanoacrylate glue (Vetbond)	Material	3M	70-0068-5256-3	Veterinary cyanoacrylate glue
Adhesive Putty (Blu-Tack)	Material	Bostik	308590110	Variations (e.g. by Pritt) should be available in your stationary store
Cyanoacrylate glue (Loctite)	Material	Loctite	1363589	Cyanoacrylate gel glue
Silver conductive epoxy	Material	MG Chemicals	8331D-14G	Silver epoxy
.05" Solder Tail Socket	Material	Mill-Max	853-93-100-10-001000
Stainless steel wire, Teflon coated	Material	Science Products GmBH	SS-3T	Ground wire
Dental Cement (SuperBond C&B)	Material	Sun Medical	K058E	Dental cement (SuperBond)
Silicone Plaster (Kwikcast)	Material	WPI	KWIK-CAST
Non-Shedding Wipes (Kimtech)	Material	Kimtech	7552	Non-shedding wipes
Silicone Elastomer (Duragel)	Material	Cambridge Neurotech		Silicone Elastomer
Self-adherent wrap	Material	3M	VB050	Protective wrap for implant post surgery
Haemostatic Sponge	Material	SMI	ZHG101010	Absorbable gelatin haemostatic sponge
Microdrive (R2Drive)	Material	3DNeuro		Recoverable Metal micro drive with moveable shuttle. Open souce, also available at https://buzsakilab.github.io/3d_print_designs/
Bone wax	Material	SMI	Z046	Wax to protect craniotomy and probe post surgery.
Heat Shrink Tubing	Material	HellermannTyton	TA32-9/3 BK	Heat Shrink tubing for making soft tipped forceps
Depilation Cream (Veet)	Material	Veet	310000091434	Hair removal cream for removal of hair around surgical site.
Mineral Oil	Material	Sigma-Aldrich	M5310-100ML	Oil used as solvent to create craniotomy protection gel.
Primer	Material	Bisco	B-7202P	Universal skull adhesive preventing moisture from deteriorating the cement and providing a solid base to build up cement onto.
Two Part Fast setting Epoxy Resin	Material	Gorilla	EP3	Epoxy for permanent bonding of DREAM implant parts.
Agar	Reagent	Sigma Aldrich	A1296	Make with saline for conductivity.
1,1’-dioctadecyl-3,3,3’,3’- Reagent tetramethylindocarbocyanine perchlorate (’DiI’; DiIC18(3))	Reagent	ThermoFisher	D282	Lipophilic dye used for easier histological verification of the probe location
Tergazyme	Reagent	Alconox	1304	A possible enzymatic cleaner to clean probe
Iodine	Reagent	Braunol	9322507	Aqueous povidone-iodine solution.
